# On-Off coding is latent in vertebrate visual circuits

**DOI:** 10.64898/2026.05.01.722149

**Authors:** Xinwei Wang, Laura Steel, Chiara Fornetto, Dominic Gonschorek, Marvin Seifert, Timm Schubert, Stephan CF Neuhauss, Thomas Euler, Tom Baden

**Author notes:** Correspondence: XW; TB. equal second authors (Laura Steel, Chiara Fornetto, Dominic Gonschorek).

## Abstract

Across sensory systems, neurons often encode stimulus changes of opposite sign as On and Off signals, a fundamental strategy for representing deviations from baseline. In vertebrate vision, this computation is classically attributed to an early, hardwired split in the retina, with segregated pathways subsequently propagated through downstream circuits. Here, we challenge this view. Combining comparative transcriptomics, pharmacology, genetics, in vivo imaging and electrophysiology in zebrafish, with validation in mouse retina, we show that On-Off coding is a latent and intrinsic property of visual circuits. Bipolar cells frequently co-express receptor systems of opposing polarity and can generate mixed responses that are normally suppressed by inhibitory circuitry. Disrupting inhibition or selectively blocking receptor pathways unmasks robust On-Off signalling. In addition, mixed On-Off responses emerge naturally as effective light input increases, including during development and at higher light levels. Across processing stages, including retinal ganglion cells and central neurons, inhibition repeatedly enforces apparent polarity segregation. Thus, polarity splitting is a distributed, dynamically regulated computation rather than a fixed circuit feature.

**HIGHLIGHTS:**

- Mixed On-Off signals are latent across visual processing stages
- Inhibition actively sculpts polarity, not just refines it
- Polarity splitting is a dynamic, distributed and reusable computation
- Conserved mechanism revealed in zebrafish and mouse
