## Supplemental Table T1 for "On-Off coding is latent in vertebrate visual circuits"

### Sheet: Sheet1
Figure 1
		Mouse	Tree shrew	Zebrfish	Sea lamprey
	Kianate	grik1	grik1kli1	grik1a	grik2-2
	AMPA	gria2	gria2	gria2a	gria2
	mGluR	grm6	grm6	grm6b	grm8.2
	EAAT	slc1a7	slc1a7	slc1a7b	slc1a7
Figure S1
		Opossum	Deer mouse	sheep	macaque	Human	Ferret	Cow	Pig	Grass mouse	Squirrel	Chicken	Anole Lizard
	Kianate	grik1	grik1	grik1	grik1	grik1	grik1	grik1	grik1	grik1	grik1	grik1	grik1
	AMPA	gria2	gria2	gria2	gria2	gria2	gria2	gria2	gria2	gria2	gria2	gria2	gria2
	mGluR	grm6	grm6	grm6	grm6	grm6	grm6	grm6	grm6	grm6	grm6	grm8	grm6
	EAAT	slc1a2	slc1a7	slc1a7	slc1a7	slc1a7	slc1a7	slc1a7	slc1a7	slc1a7	slc1a7	slc1a7	slc1a7
