## Supplemental Table T2 for "On-Off coding is latent in vertebrate visual circuits"

### Sheet: Sheet1
	Table S1. Quantification of responses in Control and Drug / Mutation groups, related to Figures 1-9
	Figure 2F, sign ratio comparison for BC terminals control group and AC-block group. N= 13 fish, paired t-test for each group.
		Each datapoint represent one fish.
		OFF	ON	ON-OFF
	p-val	0.0559	0.2831	0
	Figure 2H, sign ratio comparison for BC terminals control group and GABA_A and C-block group. N=8 fish, paired t-test for each group.
		Each datapoint represent one fish.
		OFF	ON	ON-OFF
	p-val	0.0402	0.0068	0.0013
	Figure S2A, sign ratio comparison for BC terminals control group and Strychnine-block group. N=10 fish, Wilcoxon signed-rank test for each group.
		Each datapoint represent one fish.
		OFF	ON	ON-OFF
	p-val	0.9102	0.0098	0.5
	Figure S2B, sign ratio comparison for BC terminals control group and GABA_A-block group. N=12 fish, Wilcoxon signed-rank test for each group.
		Each datapoint represent one fish.
		OFF	ON	ON-OFF
	p-val	0.2036	0.1514	0.625
	Figure S2C, sign ratio comparison for BC terminals control group and GABA_C-block group. N=7 fish, paired t-test for each group.
		Each datapoint represent one fish.
		OFF	ON	ON-OFF
	p-val	0.4838	0.0162	0.7882
	Figure 3C, sign ratio comparison for BC terminals control group and mGuR-block group. N=5 fish, Wilcoxon signed-rank test for each group.
		Each datapoint represent one fish.
		OFF	ON	ON-OFF
	p-val	0.625	0.0625	0.5
	Figure 3H, sign ratio comparison for BC terminals control group and eaat5b-mutate group. N=7 fish for heterozygous control, N=5 for eaat5b mutation, Mann-Whitney teset for each group.
		Each datapoint represent one fish.
		OFF	ON	ON-OFF
	p-val	0.0303	0.0147	0.499
	Figure S3C, sign ratio comparison for BC terminals control group and eaat-block group. N=6 fish, paired t-test for each group.
		Each datapoint represent one fish.
		OFF	ON	ON-OFF
	p-val	0.7287	0.0216	0.5165
	Figure 4C, sign ratio comparison for BC terminals control group and Kainate-block group. N=5 fish, paired t-test for each group.
		Each datapoint represent one fish.
		OFF	ON	ON-OFF
	p-val	0.0026	0.0179	0.5195
	Figure5F, sign ratio comparison for RGC dendrites control group and AC-block group. N=5 fish, paired t-test for each group.
		Each datapoint represent one fish.
		OFF	ON	ON-OFF
	p-val	0.0026	0.0179	0.5195
	Figure6E, sign ratio comparison for AF9 control group and AC-block group. N=6 fish, paired t-test for each group.
		Each datapoint represent one fish.
		OFF	ON	ON-OFF
	p-val	0.4908	0.9436	0.6685
	Figure6H, sign ratio comparison for AF10 control group and AC-block group. N=6 fish, Wilcoxon signed-rank test for each group.
		Each datapoint represent one fish.
		OFF	ON	ON-OFF
	p-val	0.0312	0.2188	0.0938
	Figure7E, sign ratio comparison for brain soma control group and AC-block group. N=7 fish, paired t-test for each group.
		Each datapoint represent one fish.
		OFF	ON	ON-OFF
	p-val	0.0085	0.0756	0.2729
	Figure7J, sign ratio comparison for brain soma control group and brain disinhibiton group. N=5 fish, paired t-test for each group.
		Each datapoint represent one fish.
		OFF	ON	ON-OFF
	p-val	0.0018	0.0006	0.0001
	FigureS4, sign ratio comparison for brain soma control group and brain GABA-disinhibiton group. N=3 fish, paired t-test for each group.
		Each datapoint represent one fish.
		OFF	ON	ON-OFF
	p-val	0.0372	0.0256	0.0032
	Figure 8E, sign ratio comparison for BC terminals control (all 7dpf fish) group and juvenile (15dpf fish) group. N= 31 scans from 31 fish for control group, and N=11 scans from 6 fish for junvenile group, Wilcoxon rank-sum test for each group.
		Each data point represent one scan field.
		OFF	ON	ON-OFF
	p-val	0.0372	0.0256	0.0032
	Figure 8I, OnOff index distribution for three conditions: N=170 for ND0, N=110 for ND1, N=42 for ND3, from 2 retina.
		Kruskal-Wallis H test was used to compare the three groups, then Post-hoc Pairwise Mann-Whitney U tests with Bonferroni correction were used to dectect the differences between each group.
		Kruskal-Wallis H test
		p-val	0.005
		Pairwise Mann-Whitney U test (α=0.0167)
			ND0 v ND1	ND0 v ND2	ND1 v ND2
		p-val	0.0021	0.0021	0.2803
	Figure9E, sign ratio comparison for mouse retinal ganglion cells control group and GABA-disinhibition group. N = 12 scans from 4 retina, 2 mice. Paired t-test for each group.
		Each data point represent one scan field.
		OFF	ON	ON-OFF
	p-val	0	0.1369	0.0027
	Figure9F, sign ratio comparison for mouse retinal ganglion cells control group and Glycine-disinhibition group. N = 10 scans from 6 retina, 3 mice. Paired t-test for each group.
		Each data point represent one scan field.
		OFF	ON	ON-OFF
	p-val	0.7139	0.5091	0.1622
