## Supplemental Table T3 for "On-Off coding is latent in vertebrate visual circuits"

### Sheet: Parameters
DATA
file_format	RAW_BINARY
stream_mode	None
overwrite	True
parallel_hdf5	True
sampling_rate	20000
data_dtype	int16
nb_channels	252
DETECTION
radius	auto
N_t	5
spike_thresh	5.75
peaks	negative
FILTERING
cut_off	300, auto
filter	True
remove_median	False
TRIGGERS
trig_unit	ms
clean_artefact	False
dead_unit	ms
ignore_times	False
WHITENING
spatial	True
max_elts	1000
nb_elts	0.8
output_dim	5
CLUSTERING
extraction	median-raw
sub_dim	10
max_elts	10000
nb_elts	0.8
nb_repeats	3
smart_search	True
merging_method	nd-bhatta
merging_param	default
sensitivity	3
cc_merge	0.95
dispersion	(5, 5)
fine_amplitude	True
make_plots	jpg
FITTING
amp_limits	(0.3, 5)
amp_auto	True
collect_all	False
ratio_thresh	0.9
mse_error	False
MERGING
erase_all	True
cc_overlap	0.75
cc_bin	2
default_lag	5
auto_mode	0.75
remove_noise	True
noise_limit	0.75
sparsity_limit	0
time_rpv	5
rpv_threshold	0.02
merge_drifts	True
drift_limit	1
clean_merging	False
CONVERTING
erase_all	True
export_pcs	prompt
export_all	False
sparse_export	True
prelabelling	False
rpv_threshold	0.05
VALIDATING
nearest_elec	auto
max_iter	200
learning_rate	1.0e-3
roc_sampling	10
test_size	0.3
radius_factor	0.5
juxta_dtype	uint16
juxta_thresh	6
juxta_valley	False
filter	True
make_plots	png
EXTRACTING
safety_time	1
max_elts	1000
output_dim	5
cc_merge	0.975
noise_thr	0.8
NOEDITS
filter_done	True
artefacts_done	False
median_done	False
ground_done	False
